# Using cell yields and qPCR to estimate biotic contribution to 1,1,1-trichloroethane dechlorination at a field site treated with granular zero valent iron and guar gum

**DOI:** 10.1101/583229

**Authors:** M. Ivy Yang, Michael Previdsa, Elizabeth A. Edwards, Brent E. Sleep

**Affiliations:** Department of Civil & Mineral Engineering, University of Toronto, Toronto, M5S 1A4, Canada; Department of Chemical Engineering and Applied Chemistry, University of Toronto, Toronto, M5S 3E5, Canada

**Keywords:** Reductive Dehalogenases, *Dehalobacter*, Groundwater Remediation, Chlorinated Ethanes, Zero Valent Iron, 16S rRNA, Quantitative PCR

## Abstract

Chlorinated ethanes are environmental pollutants found frequently at many contaminated industrial sites. 1,1,1-Trichloroethane (1,1,1-TCA) can be dechlorinated and detoxified via abiotic transformation or biologically by the action of dechlorinating microorganisms such as *Dehalobacter* (*Dhb*). At a field site, it is challenging to distinguish abiotic vs biotic mechanisms as both processes share common transformation products. In this study, we evaluated using the *Dhb* 16S rRNA gene and specific reductive dehalogenase genes as biomarkers for 1,1,1-TCA and 1,1-dichloroethane (1,1-DCA) dechlorination. We analyzed samples from laboratory groundwater microcosms and from an industrial site where a mixture of granular zero valent iron (ZVI) and guar gum was injected for 1,1,1-TCA remediation. Abiotic and biotic transformation products were monitored and the changes in dechlorinating organisms were tracked using quantitative PCR (qPCR) with primers targeting the *Dhb* 16S rRNA gene and two functional genes *cfrA* and *dcrA* encoding enzymes that dechlorinate 1,1,1-TCA to 1,1-DCA and 1,1-DCA to chloroethane (CA), respectively. The abundance of the *cfrA*- and *dcrA*-like genes confirmed that the two dechlorination steps were carried out by two distinct *Dhb* populations at the site. Using cell yields established in laboratory microcosms along with measured abundances of the *Dhb* 16S rRNA gene in site samples, biotic and abiotic transformation of 1,1,1-TCA at the site was estimated. The biomarkers used in this study proved useful for tracking biodechlorination of 1,1,1-TCA and 1,1-DCA where both abiotic (e.g. with ZVI) and biotic processes co-occur.
