## Supplementary material for "Using cell yields and qPCR to estimate biotic contribution to 1,1,1-trichloroethane dechlorination at a field site treated with granular zero valent iron and guar gum": Tables S6 to S8

### Sheet: Table S6. Cell Yield Cal.
Table S6: Yield calculations for each dechlorination step in microcosms (Tables S6A, S6B and S6C)
Table S6A Yield calculation during conversion of 1,1,1-TCA to 1,1-DCA
Bottle #	ZVI addition	Duration		Start 1,1-DCA (mmol / bottle)	End 1,1-DCA (mmol / bottle)	Start Dhb 16S rRNA (copies of gene / bottle)	End Dhb16S (copies of gene / bottle)	Δ1,1-DCA (mmol / bottle)	ΔDhb 16s rRNA (gene copies / bottle)	Cell yield (gene copies / µmol Cl evolved) = ΔDhb 16s rRNA / Δ1,1-DCA	Average cell yield of the set (gene copies / µmol Cl evolved) = ΔDhb 16s rRNA / Δ1,1-DCA
7	No	Day 0 - 49		0	0.0164454	6.71929e+08	7.54521e+08	0.0164454	8.25916e+07	5.02217e+06	4.20056e+07
8	No	Day 0 - 49		0	0.0366161	6.71929e+08	1420833750	0.0366161	7.48905e+08	2.04529e+07
12	No	Day 0 - 49		0	0.0179168	6.71929e+08	2.47332e+09	0.0179168	1.80139e+09	1.00542e+08
18	Yes	Day 0 - 49		0	0.0218325	6.71929e+08	1434365500	0.0218325	7.62436e+08	3.4922e+07	2.02451e+07
19	Yes	Day 0 - 49		0	0.0205662	6.71929e+08	786446150	0.0205662	1.14517e+08	5.56822e+06
9	No	Not calculated as both reduction of 1,1,1-TCA and 1,1-DCA took place between days 0-49 (see Table S6C below)
21	Yes	Not calculated, as ΔDhb 16s rRNA gene copies number decreased between days 0-49 when 1,1,1-TCA was reduced to 1,1-DCA
Table S6B Yield calculation during conversion of 1,1-DCA to CA
Bottle #	ZVI Addition	Duration		1,1-DCA start amount (mmol / bottle)	1,1-DCA end amount (mmol / bottle)	Start Dhb 16S rRNA (copies of gene / bottle)	End Dhb16S (copies of gene / bottle)	Δ1,1-DCA (mmol / bottle)	ΔDhb 16s rRNA (gene copies / bottle)	Cell yield (gene copies / µmol Cl evolved) = -ΔDhb 16s rRNA / Δ1,1-DCA
8	No	Day 139 - 181		0.0373	0.02556	7.01083e+08	1.72626e+09	-0.01174	1.02518e+09	8.73237e+07
21	Yes	Day 139 - 181		0.0227769	0.00552427	2.78823e+08	5.59113e+08	-0.0172526	2.8029e+08	1.62463e+07
7	No	Not calculated as both reduction of 1,1,1-TCA and 1,1-DCA took place between days 49-139 (see Table S6C below)
9	No	Not calculated as both reduction of 1,1,1-TCA and 1,1-DCA took place between days 0-49 (see Table S6C below)
12	No	Not calculated as 1,1-DCA was never reduced to CA
18	Yes	Not calculated as ΔDhb 16s rRNA gene copies number decreased between days 49 and 139 when 1,1-DCA was reduced to CA
19	Yes	Not calculated as 1,1-DCA was never reduced to CA
Table S6C Yield calculation during conversion of 1,1,1-TCA to CA via 1,1-DCA
Bottle #	ZVI Addition	Duration		1,1-DCA generated from 1,1,1-TCA (mmol/bottle)	CA generated from 1,1-DCA (mmol / bottle)	Start Dhb 16S rRNA (copies of gene / bottle)	End Dhb16S (copies of gene / bottle)	Cl- evolved (mmol / bottle)	ΔDhb 16s rRNA (gene copies / bottle)	Cell yield (gene copies / mmol Cl evolved)	Average cell yield (gene copies / µmol Cl evolved)
7	No	Day 49 - 139		0.0216695	0.031921	7.54521e+08	1.01768e+10	0.0535905	9.42231e+09	1.7582e+08	1.22357e+08
9	No	Day 0 - 49		0.032	0.0237515	6.71929e+08	4512898500	0.0557515	3.84097e+09	6.88944e+07

### Sheet: Table S7 %Biodegraded Site
Table S7: Estimation of percentages of TCA biodegraded on site based on experimentally determined yelds and qPCR data (Tables S7A, S7B and S7C)
Table S7A Calculation of %TCA biodegraded in SW6
Day	TCA concentration (mmol/L）	Actual Δ TCA (mmol/L)	Dhb 16S rRNA (copies/L)	Δ Dhb 16S rRNA (copies/L)	Yield* (copies/umol DCA)	Δ TCA based on yield (mmol)	% TCA removed by biodechlorination based on yield
40	0.7072		8715887
69	0.62386	0.08334	51431301	42715414	42000000	0.00101703	1.22034
97	0.40234	0.22152	2563356643	2511925342	42000000	0.0598077	26.9988
133	0.28378	0.11856	9435017301	6871660658	42000000	0.163611	137.998
Table S7B Calculation of %TCA biodegraded in SW5
Day	TCA concentration (mmol/L）	Actual Δ TCA (mmol/L)	Dhb 16S rRNA (copies/L)	Δ Dhb 16S rRNA (copies/L)	Yield* (copies/umol DCA)	Δ TCA based on yield (mmol)	% TCA removed by biodechlorination based on yield
40	0.5557		6840000
69	0.36953	0.18617	4400000000	4393160000	42000000	0.104599	56.1847
97	0.2382	0.13133	7890000000	3490000000	42000000	0.0830952	63.2721
Table S7C Calculation of %TCA biodegraded in MW202
Day	TCA concentration (mmol/L）	Actual Δ TCA (mmol/L)	Dhb 16S rRNA (copies/L)	Δ Dhb 16S rRNA (copies/L)	Yield* (copies/umol DCA)	Δ TCA based on yield (mmol)	% TCA removed by biodechlorination based on yield
40	0.53687		1400000
69	0.29222	0.24465	67000000	65600000	42000000	0.0015619	0.638424
97	0.3866	0.15027	780000000	713000000	42000000	0.0169762	11.2971
*based on the average yield determined in bottles #7, #8 and #12 (Active without ZVI set) in Table S6A

### Sheet: Table S8 Major Organisms (Illu)
Table S8: Relative abundance of major genera (max % >5; i.e. at least 5% in one sample) in microcosm and field samples from Illumina sequencing
		Chlorinated alkane	MW202_Day0	MW202_Day33	MW202_Day40	MW202_Day69	MW202_Day97	MW202_Day145	MW202_Day202	SW5_Day0	SW5_Day21	SW5_Day33	SW5_Day40	SW5_Day69	SW5_Day97	SW5_Day133	SW5_Day145	SW5_Day202	SW6_Day0	SW6_Day33	SW6_Day40	SW6_Day69	SW6_Day97	SW6_Day133	SW6_Day145	SW6_Day202	NoZVI_B7_Day49	NoZVI_B7_Day139	NoZVI_B8_Day49	NoZVI_B8_Day139	NoZVI_B8_Day181	NoZVI_B9_Day49	NoZVI_B12_Day49	NoZVI_B12_Day139	NoZVI_B12_Day181	ZVI_B18_Day49	ZVI_B18_Day139	ZVI_B19_Day49	ZVI_B19_Day139	ZVI_B19_Day181	ZVI_B21_Day49	ZVI_B21_Day139	ZVI_B21_Day181	Taxonamy Classification with Silva in QIIME2	Feature ID	Feature Representative Sequence
Chlorinated alkane concentration (mmol/L in site samples, mmol / bottle in microcosms); highest concentration in the set highlighted in pink		1,1,1-TCA	0.08575	0.603862	0.536878	0.292221	0.38663	0.154989	0.180052	0.500455	1.64026	0.679285	0.555713	0.369532	0.238216	0.122147	0.12502	0.0998567	1.02714	0.84252	0.70723	0.623868	0.482553	0.283783	0.133531	0.0665175	0.01668	0	0.000616	0	0	0	0.01539	0	0	0.0015	0	0	0	0	0	0	0
		1,1-DCA	0.0709	0.623177	0.450912	0.193475	0.498647	0.211189	0.117152	0.018578	0.405204	0.810224	0.698301	0.419894	0.366364	0.174776	0.152428	0.0982314	0.0688727	0.106942	0.152257	0.195732	0.377773	0.767303	0.749371	0.721867	0.01644	0.005918	0.03661	0.03862	0.01693	0	0.01791	0.03409	0.0356	0.0218	0.00338	0.0205	0.0201	0.0206	0.0232	0.02277	0.00552
		CA	0.0009	0.0233589	0.0317645	0.0480452	0.109015	0.0604105	0.0216352	0.00347572	0.00841986	0.0283623	0.0345323	0	0.0519765	0.0952059	0.135209	0.168315	0.00329729	0.00454145	0.00703814	0.0108	0.0199885	0.0189854	0.0273018	0.0452717	0	0.03192	0	0	0.01972	0.02416	0	0	0	0	0.02032	0	0	0	0	0.00091	0.01641
Colours explained below			MW202							SW5									SW6								B7		B8			B9	B12			B18 +ZVI		B19+ZVI			B21+ZVI
Organism of the feature (at the highest identifiable level)	Max % among Field Samples	Max % among Microcosm Samples	MW202_Day0	MW202_Day33	MW202_Day40	MW202_Day69	MW202_Day97	MW202_Day145	MW202_Day202	SW5_Day0	SW5_Day21	SW5_Day33	SW5_Day40	SW5_Day69	SW5_Day97	SW5_Day133	SW5_Day145	SW5_Day202	SW6_Day0	SW6_Day33	SW6_Day40	SW6_Day69	SW6_Day97	SW6_Day133	SW6_Day145	SW6_Day202	NoZVI_B7_Day49	NoZVI_B7_Day139	NoZVI_B8_Day49	NoZVI_B8_Day139	NoZVI_B8_Day181	NoZVI_B9_Day49	NoZVI_B12_Day49	NoZVI_B12_Day139	NoZVI_B12_Day181	ZVI_B18_Day49	ZVI_B18_Day139	ZVI_B19_Day49	ZVI_B19_Day139	ZVI_B19_Day181	ZVI_B21_Day49	ZVI_B21_Day139	ZVI_B21_Day181	Taxonamy Classification with Silva in QIIME2	Feature ID	Feature Representative Sequence
Paludibacter_8ff77	65.4345	4.56611	0.0322035	0	0.0372937	8.26504	39.1447	49.5539	65.4345	0.527895	0.252561	12.2494	16.6244	31.8257	20.9986	43.7741	12.2121	4.366	0.0437946	0.309249	2.30443	4.30631	6.81249	13.2518	18.7106	16.5867	1.17193	0.0625434	0.711215	0.169991	0.160667	0.819458	1.68044	0.516919	0.349187	4.56611	2.71249	4.3154	2.49028	1.31896	3.26142	1.74223	1.56029	k__Bacteria; p__Bacteroidetes; c__Bacteroidia; o__Bacteroidales; f__Paludibacteraceae; g__Paludibacter	8ff779f1cf4b944630c9f490906da1fd	GGGCCCGCACAAGCGGAGGAACATGTGGTTTAATTCGATGATACGCGAGGAACCTTACCCGGGCTTGAAATGCAGACGACCGATCGGGAAACCGATTTTCCAGCAATGGCGTCTGTGTAGGTGCTGCATGGTTGTCGTCAGCTCGTGCCGTGAGGTGTCGGCTTAAGTGCCATAACGAGCGCAACCCCTATCATTAGTTACTAACAGGTTAAGCTGAGGACTCTAGTGAGACTGCCACCGTAAGGTGTGAGGAAGGTGGGGATGACGTCAAATCAGCACGGCCCTTACGTCCGGGGCGACACACGTGTTACAATGGGGGGTACAGAGGGTCGCTACCTAGTGATAGGATGCTAATCTCATAAAGCCTCTCTCAGTTCGGATCGAAGTCTGCAACTCGAC…
Bacteroides_2b8f7	61.6955	0.0426155	0.0241526	0.136052	4.51409	61.6955	38.7947	10.1411	4.8193	0	0.434966	9.6122	19.2098	4.03503	3.14381	0.589134	1.18474	0.517515	0	1.8334	15.4562	18.5471	16.4648	13.2048	9.69403	4.00302	0.0426155	0	0.0238841	0	0	0.0156584	0.0310617	0	0	0.0310428	0	0.0221555	0	0	0	0	0	k__Bacteria; p__Bacteroidetes; c__Bacteroidia; o__Bacteroidales; f__Bacteroidaceae; g__Bacteroides	2b8f726b6736da5c9740f34a81bd954f	GGGCCCGCACAAGCGGAGGAACATGTGGTTTAATTCGATGATACGCGAGGAACCTTACCCGGGCTTGAATTGCAGAGGAACATAGTTGAAAGATTATGGCCGCAAGGTCTCTGTGAAGGTGCTGCATGGTTGTCGTCAGCTCGTGCCGTGAGGTGTCGGCTTAAGTGCCATAACGAGCGCAACCCTTATCATTAGTTACTAACAGGTCATGCTGAGGACTCTAGTGAGACTGCCGTCGTAAGATGTGAGGAAGGTGGGGATGACGTCAAATCAGCACGGCCCTTACGTCCGGGGCTACACACGTGTTACAATGGGGGGTACAGAGGGCAGCTACCGGGCGACCGGATGCCAATCCCAAAAACCTCTCTCAGTTCGGATCGAAGTCTGCAACCCGACTTC…
Methanosarcina_4765a	0	61.1582	0	0	0	0	0	0	0	0	0	0	0	0	0	0	0	0	0	0	0	0	0	0	0	0	0	61.1582	0	0	0	3.22825	0	0	0	0	0	0	0	0	0	0	0	k__Archaea; p__Euryarchaeota; c__Methanomicrobia; o__Methanosarcinales; f__Methanosarcinaceae; g__Methanosarcina	4765a7db5089be3f6791fcd489a04b9a	GGGAGCACAACAACGGGTGGAGCCTGCGGTTTAATTGGACTCAACGCCGGACAACTCACCGGGGACGACAGCAAAATGTAGGCCAGGCTGAAGACCTTGCCTGAATCGCTGAGAGGAGGTGCATGGCCGTCGCCAGTTCGTACTGTGAAGCATCCTGTTAAGTCAGGCAACGAGCGAGACCCGTGCCCACTGTTACCAGCATGTCCTCCGGGATGATGGGTACACTGTGGGGACCGCCGGTGTTAAATCGGAGGAAGGTGCGGGCTACGGTAGGTCAGTATGCCCCGAATTTCCCGGGCTACACGCGGGCTACAATGAATGGGACAATGGGCCCCTCCCCTGAAAAGGGCTGGTAATCTCACAAACCCATTCTTAGTTCGGATCGAGGGCTGTAACTCG…
Firmicutes_19a85	4.96392	53.8953	0	0	0	0.059036	0.18218	0.415145	0.290807	0	0	0	0	0.142876	0.124587	0.0400029	0.105081	0	0	0	0	0	0.0563275	0.111374	0	4.96392	0	0	0.116767	0	0	9.6456	0	0	0	20.5785	53.8953	22.7438	7.87716	9.82648	9.38638	7.70853	12.7459	k__Bacteria; p__Firmicutes	19a851c28b1ba7b31d7b5349c926e67c	GGACCCGCACAAGCAGCGGAGCATGTGGTTTAATTCGAAGCAACGCGAAGAACCTTACCAGGTCTTGACATCCTCTGACAATCTGAGAGATCAGACTTTCCCTTCGGGGACAGAGAGACAGGTGGTGCATGGTTGTCGTCAGCTCGTGTCGTGAGATGTTGGGTTAAGTCCCGCAACGAGCGCAACCCCTGTGGTTAGTTGCCATCATTTGGTTGGGCACTCTAAGCAGACTGCCGTGGATAACACGGAGGAAGGTGGGGACGACGTCAAATCATCATGCCCCTTATGACCTGGGCTACACACGTGCTACAATGGTCTGAACAGAGGGCTGCGAAACCGCGAGGTGAAGCTAATCCCTTAAAACAGATCTCAGTTCGGATTGCAGGCTGCAACTCGCCT…
Bacteroides_a07f7	45.5295	0	0	0	0	0	0	0	0	0.0388975	0	0.0529416	0.0796413	0.631859	0.836515	0.676413	1.47731	45.5295	0	0	0	0.170417	0.0813619	0.0748295	0.067743	0.037116	0	0	0	0	0	0	0	0	0	0	0	0	0	0	0	0	0	k__Bacteria; p__Bacteroidetes; c__Bacteroidia; o__Bacteroidales; f__Bacteroidaceae; g__Bacteroides	a07f751839257e6e7612cede71f3a3ac	GGGCCCGCACAAGCGGAGGAACATGTGGTTTAATTCGATGATACGCGAGGAACCTTACCCGGGCTTGAATTGCAGAGGAATGTCGTGGAAACATGGCAGCTAGTAATAGTCTCTGTGAAGGTGCTGCATGGTTGTCGTCAGCTCGTGCCGTGAGGTGTCGGCTTAAGTGCCATAACGAGCGCAACCCTCATATTCAGTTACTAACAGGTTAAGCTGAGGACTCTGGATAGACTGCCGTCGTAAGATGTGAGGAAGGTGGGGATGACGTCAAATCAGCACGGCCCTTACGTCCGGGGCGACACACGTGTTACAATGGGGGGTACAGAAGGTCGCTACACAGTGATGTGATGCTAATCCCAAAAGCCTCTCTCAGTTCGGATCGAAGTCTGCAACCCGACT…
Trichococcus_16b42	37.5163	0.0993974	0	27.008	24.5191	2.1759	4.81578	1.18556	2.20653	0	10.8685	11.2071	3.52192	1.90543	1.9756	4.38577	1.69572	0.472	0	37.5163	7.02774	3.80599	2.95406	1.82897	0.598397	0.688707	0.0719137	0	0.050422	0	0	0.00782922	0.0993974	0	0	0.0959503	0.0553056	0.0738516	0.0598265	0.0460103	0.0504343	0.0410903	0.0258872	k__Bacteria; p__Firmicutes; c__Bacilli; o__Lactobacillales; f__Carnobacteriaceae; g__Trichococcus	16b427c67e022566ce0d8bd9e7c43f88	GGACCCGCACAAGCGGTGGAGCATGTGGTTTAATTCGAAGCAACGCGAAGAACCTTACCAGGTCTTGACATCCTTTGACAATCCTAGAGATAGGACTTTCCCTTCGGGGACAAAGTGACAGGTGGTGCATGGTTGTCGTCAGCTCGTGTCGTGAGATGTTGGGTTAAGTCCCGCAACGAGCGCAACCCCTATTGTTAGTTGCCAGCATTCAGTTGGGCACTCTAATGAGACTGCCGGTGACAAACCGGAGGAAGGTGGGGATGACGTCAAATCATCATGCCCCTTATGACCTGGGCTACACACGTGCTACAATGGATGGTACAACGAGCAGCAAGACCGCGAGGTCAAGCGAATCTCTTAAAGCCATTCTCAGTTCGGATTGCAGGCTGCAACTCGCCT…
Dehalobacter_25790	7.14139	34.2111	0	0	0	0.0168674	0.10787	0.199589	0.268322	0.105579	0	0	0	0.878198	2.85742	1.70922	7.14139	0.960858	0.0842205	0	0	0.0699148	4.33721	6.09077	2.56069	2.84556	11.0827	19.2333	16.1271	1.74297	8.4881	34.2111	13.1329	2.1969	2.22517	11.9994	1.17901	1.8586	0.473626	0.27168	1.00028	0.202712	3.89956	k__Bacteria; p__Firmicutes; c__Clostridia; o__Clostridiales; f__Peptococcaceae; g__Dehalobacter	25790b43f07b0275867c342ef97dc41f	GGGCCCGCACAAGCGGTGGAGCATGTGGTTTAATTCGACGCAACGCGAAGAACCTTACCAAGGCTTGACATCCAACTAATCCCGTAGAGATATGGGAGTGCCCTTCGGGGAAAGTTGAGACAGGTGGTGCATGGTTGTCGTCAGCTCGTGTCGTGAGATGTTGGGTTAAGTCCCGCAACGAGCGCAACCCCTATATTTAGTTGCTAACAGGTAAAGCTGAGAACTCTAGATAGACTGCCGGTGACAAACCGGAGGAAGGTGGGGATGACGTCAAATCATCATGCCCCTTATGTCTTGGGCTACACACGTGCTACAATGGACGGTACAGACGGAAGCGAAGCCGCGAGGTGAAGCAAATCCGAGAAAGCCGTTCTCAGTTCGGATTGCAGGCTGCAACTC…
Aeromonas_9c587	33.6383	0	0	20.1595	5.77742	1.20743	0.155812	0.131729	0.0344771	0	33.6383	2.62392	0.818536	0.158889	0.0647207	0	0.0659332	0.0185429	0	0.700228	0.250023	0.0371422	0.0657154	0.00696088	0	0	0	0	0	0	0	0	0	0	0	0	0	0	0	0	0	0	0	k__Bacteria; p__Proteobacteria; c__Gammaproteobacteria; o__Aeromonadales; f__Aeromonadaceae; g__Aeromonas	9c587797a16f23cf2d29139b69180888	GGGCCCGCACAAGCGGTGGAGCATGTGGTTTAATTCGATGCAACGCGAAGAACCTTACCTGGCCTTGACATGTCTGGAATCCCTAAGAGATTGGGGAGTGCCTTCGGGAATCAGAACACAGGTGCTGCATGGCTGTCGTCAGCTCGTGTCGTGAGATGTTGGGTTAAGTCCCGCAACGAGCGCAACCCCTGTCCTTTGTTGCCAGCACGTAATGGTGGGAACTCAAAGGAGACTGCCGGTGATAAACCGGAGGAAGGTGGGGATGACGTCAAGTCATCATGGCCCTTACGGCCAGGGCTACACACGTGCTACAATGGCGCGTACAGAGGGCAGCGAACTTGCGAGAGTAAGCGAATCCCAAAAAGCGCGTCGTAGTCCGGATCGGAGTCTGCAACTCGA…
Acetobacterium_a8828	0	29.4206	0	0	0	0	0	0	0	0	0	0	0	0	0	0	0	0	0	0	0	0	0	0	0	0	0	0	0	16.1287	4.45782	0.615899	0	15.8952	11.6002	0	0	7.93905	26.1866	23.2045	10.7733	29.4206	11.5857	k__Bacteria; p__Firmicutes; c__Clostridia; o__Clostridiales; f__Eubacteriaceae; g__Acetobacterium	a8828ead19496d9a94bbcb94b9a90dfd	GGACCCGCACAAGCAGCGGAGCATGTGGTTTAATTCGAAGCAACGCGAAGAACCTTACCAGGTCTTGACATCCTCTGACAATCTGAGAGATCAGACTTTCCCTTCGGGGACAGAGAGACAGGTGGTGCATGGTTGTCGTCAGCTCGTGTCGTGAGATGTTGGGTTAAGTCCCGCAACGAGCGCAACCCCTGTGGTTAGTTGCCATCATTTAGTTGGGCACTCTAAGCAGACTGCCGTGGATAACACGGAGGAAGGTGGGGACGACGTCAAATCATCATGCCCCTTATGACCTGGGCTACACACGTGCTACAATGGTCTGAACAGAGGGCTGCGAAACCGCGAGGTGAAGCTAATCCCTTAAAACAGATCTCAGTTCGGATTGCAGGCTGAAACTCGCCT…
Sulfurospirillum_13477	5.75215	28.812	0	0	0.015539	0.262851	0.122252	5.75215	1.01033	0	0	0	0.477848	0.192144	0.297715	0.0545494	0.146289	0.0826	0	0.0353427	0	0.0699148	0.0531981	0.0382848	0	0	23.8753	2.15196	21.7425	3.14823	2.33647	5.41782	14.6891	7.3107	6.65864	18.8684	2.07396	11.5701	2.35816	2.12085	28.812	3.1886	9.74772	k__Bacteria; p__Epsilonbacteraeota; c__Campylobacteria; o__Campylobacterales; f__Sulfurospirillaceae; g__Sulfurospirillum	13477116f825cab458038c06958ea3db	GGACCCGCACAAGCGGTGGAGCATGTGGTTTAATTCGAAGATACACGAAGAACCTTACCTGGCCTTGATATCCTAAGAATCCTGTAGAGATACGGGAGTGCTAGTTTACTAGAACTTAGAGACAGGTGCTGCACGGCTGTCGTCAGCTCGTGTCGTGAGATGTTGGGTTAAGTCCCGCAACGAGCGCAACCCTCGTGATTAGTTGCTAACAGTTCGGCTGAGCACTCTAATCAGACTGCCTTCGCAAGGAGGAGGAAGGTGAGGACGACGTCAAGTCATCATGGCCCTTATGGCCAGGGCTACACACGTGCTACAATGGCTAGGACAAAGAGACGCGATACTGCGAAGTGGAGCAAATCTTAAAACCTAGTCTCAGTTCGGATTGGAGTCTGCAACTCG…
Methanosarcina_cd08f	0	27.1963	0	0	0	0	0	0	0	0	0	0	0	0	0	0	0	0	0	0	0	0	0	0	0	0	0	0	0	27.1963	3.73618	0	0	0	0	0	0	0	0	0	0	0	0	k__Archaea; p__Euryarchaeota; c__Methanomicrobia; o__Methanosarcinales; f__Methanosarcinaceae; g__Methanosarcina	cd08ffc5302f5609fa0e89d9bdc9c09b	GGGAGCACAACAACGGGTGGAGCCTGCGGTTTAATTGGACTCAACGCCGGACAACTCACCGGGGACGACAGCAAAATGTAGGCCAGGCTGAAGACCTTGCCTGAATCGCTGAGAGGAGGTGCATGGCCGTCGCCAGTTCGTACTGTGAAGCATCCTGTTAAGTCAGGCAACGAGCGAGACCCGTGCCCACTGTTACCAGCATATCCTCCGGGATGATGGGTACTCTGTGGGGACCGCCGGTGTTAAATCGGAGGAAGGTGCGGGCCACGGTAGGTCAGTATGCCCCGAATTTCCCGGGCTACACGCGGGCTACAATGGATGGGACAATGGGTCCCTACCCCGAAAGGGGATGGCAATCTCACAAACCCATCCGTAGTTCGGATCGAGGGCTGTAACTCG…
Hypnocyclicus_fd725	24.8371	0	0	10.6155	1.20583	0	0	0	0	0	3.26365	1.65112	0.0648929	0	0	0	0	0	0	24.8371	0.256047	0	0	0	0.0270972	0	0	0	0	0	0	0	0	0	0	0	0	0	0	0	0	0	0	k__Bacteria; p__Fusobacteria; c__Fusobacteriia; o__Fusobacteriales; f__Leptotrichiaceae; g__Hypnocyclicus	fd725bda6d2d53bc663aa8e8b3dcab5c	GGACCCGCACAAGCGGTGGAGCATGTGGTTTAATTCGACGCAACGCGAGGAACCTTACCAGTTCTTGACATCCTACAAACTTTCTGGAGACAGATTGGTGCCCTTTCGGGGGAATGTAGTGACAGGTGGTGCATGGCTGTCGTCAGCTCGTGTCGTGAGATGTTGGGTTAAGTCCCGCAACGAGCGCAACCCCTATCGTTAGTTACCATCATTAAGTTGGGGACTCTAGCGAGACTGCCTGCGATGAGCAGGAGGAAGGTGGGGATGACGTCAAGTCATCATGCCCCTTATGAACTGGGCTACACACGTGCTACAATGGGGAGTACAAAGAGTCGCAAGCCGGTGACGGTGAGCTAATCTCAAAAAGCTCCTCTCAGTTCGGATTGTAGTCTGCAACTC…
Acidaminococcaceae_4ac48	24.7781	1.57793	0	0	2.38991	2.26586	0.690366	0.618725	0.897903	0	0	3.67282	4.44074	4.52524	2.2361	0.770965	0.515103	0.266343	0	0.541185	2.87677	12.9364	13.3637	9.2075	24.7781	14.834	1.16127	0	0.944748	0.0906618	0.0844181	0.143536	1.57793	0.0421974	0	0.485396	0.153347	0.17232	0.144581	0.140222	0.148501	0.046569	0.0635414	k__Bacteria; p__Firmicutes; c__Negativicutes; o__Selenomonadales; f__Acidaminococcaceae	4ac48823121d20ec189479543c10af5b	GGGCCCGCACAAGCGGTGGAGTATGTGGTTTAATTCGACGCAACGCGAAGAACCTTACCAAGGCTTGACATTGAGTGAAATGTTAAGAGATTAGCACCCCTCTTCGGAGGCACAAAAACAGGTGGTGCATGGCTGTCGTCAGCTCGTGTCGTGAGATGTTGGGTTAAGTCCCGCAACGAGCGCAACCCCTATCCTATGTTACCAGCGGATAATGCCGGGGACTCATGGGAGACTGCCAGGGACAACCTGGAGGAAGGCGGGGATGACGTCAAGTCATCATGCCCCTTATGTCTTGGGCTACACACGTACTACAATGGTCGGCAACAAAGGGCAGCGAAACCGCGAGGTGGAGCAAATCCCAGAAACCCGGCCTCAGTTCGGATTGCAGGCTGCAACTCG…
Methanocellaceae (Rice Cluster I)_72dc1	0	23.1333	0	0	0	0	0	0	0	0	0	0	0	0	0	0	0	0	0	0	0	0	0	0	0	0	0	0	0	0.929284	23.1333	0	0	0	0	0	0	0	0	0	0	0	0	k__Archaea; p__Euryarchaeota; c__Methanomicrobia; o__Methanocellales; f__Methanocellaceae; g__Rice Cluster I	72dc126733720cb5a58b24c1c7836b56	GGGAGCACCACAACGGGTGGAGCCTGCGGTTTAATTGGACTCAACGCCGGGAAGCTTACCGGGATCGACAGTTGTATGAAGGCCAGGCTGAAGACCTTGCCGGACTATCTGAGAGGAGGTGCATGGCCGCCGTCAGTTCGTACCGTGAGGCGTCCTGTTAAGTCAGGCAACGAGCGAGACCCATATCCACTGTTGCTAACACGCCCCGTGAGGGGTGGTGAGTACACGGTGGAGACCGCTGGCGCTAAGTCAGAGGAAGGGGTGGTCGACGGTAGGTCAGTATGCCCCGAATATCCCGGGCTACACGCGGGCTACAATGGACAGGACAATGGGTAACTACACCGAAAGGTGGCGTCAATCTCTTAAACCTGCCCTTAGTTCGGATTGAGGGCTGTAACT…
Acetobacterium_60396	2.98577	19.8597	0	0	0	0.0604416	0	0.419137	0.36126	0	0	0	0	0	0.186072	0	0.140108	0.0421429	0	0	0	0	0	0	0.090324	2.98577	0.292982	0	0.191073	0.276519	0	5.23253	0.29198	0	0	11.6608	19.8597	17.077	7.11686	6.47211	8.26002	8.43994	6.20587	k__Bacteria; p__Firmicutes; c__Clostridia; o__Clostridiales; f__Eubacteriaceae; g__Acetobacterium	60396d0283c93eb2c66c4acb4e71ad7c	GGACCCGCACAAGCAGCGGAGCATGTGGTTTAATTCGAAGCAACGCGAAGAACCTTACCAGGTCTTGACATCCTCTGACAATCTGAGAGATCAGACTTTCCCTTCGGGGACAGAGAGACAGGTGGTGCATGGTTGTCGTCAGCTCGTGTCGTGAGATGTTGGGTTAAGTCCCGCAACGAGCGCAACCCCTGTGGTTAGTTGCCATCATTTAGTTGGGCACTCTAAGCAGACTGCCGTGGATAACACGGAGGAAGGTGGGGACGACGTCAAATCATCATGCCCCTTATGACCTGGGCTACACACGTGCTACAATGGTCTGAACAGAGGGCTGCGAAACCGCGAGGTGAAGCTAATCCCTTAAAACAGATCTCAGTTCGGATTGCAGGCTGCAACTCGCCT…
Burkholderiaceae_53451	18.9209	0.0197187	0.205297	0.0323124	0.0279703	0	0	0	0	18.9209	0.218886	0.162134	0.100289	0.221705	0.31875	0.327297	0.327605	0.217457	3.10942	0.0596408	0.0602464	0.0764693	0.0344223	0.0904914	0.0790335	0	0	0	0	0	0	0	0	0	0	0	0	0	0	0.0197187	0	0	0	k__Bacteria; p__Proteobacteria; c__Gammaproteobacteria; o__Betaproteobacteriales; f__Burkholderiaceae	53451a692d1354ee5298873307db7e87	GGACCCGCACAAGCGGTGGATGATGTGGTTTAATTCGATGCAACGCGAAAAACCTTACCCACCTTTGACATGTACGGAACCCTTTAGAGATAGAGGGGTGCTCGAAAGAGAGCCGTAACACAGGTGCTGCATGGCTGTCGTCAGCTCGTGTCGTGAGATGTTGGGTTAAGTCCCGCAACGAGCGCAACCCTTGTCATTAGTTGCTACATTCAGTTGGGCACTCTAATGAGACTGCCGGTGACAAGCCGGAGGAAGGTGGGGATGACGTCAAGTCCTCATGGCCCTTATAGGTGGGGCTACACACGTCATACAATGGCTGGTACAAAGGGTTGCCAACCCGCGAGGGGGAGCCAATCCCATAAAGCCAGTCGTAGTCCGGATCGTAGTCTGCAACTCGAC…
Acetobacterium_e2b2e	0	18.6185	0	0	0	0	0	0	0	0	0	0	0	0	0	0	0	0	0	0	0	0	0	0	0	0	0	0	0	15.0227	3.97854	0.279242	0	14.2944	11.7905	0	0	3.81074	18.6185	17.8147	6.27907	17.2086	9.08642	k__Bacteria; p__Firmicutes; c__Clostridia; o__Clostridiales; f__Eubacteriaceae; g__Acetobacterium	e2b2e86b425978c0614e08571ad46ae7	GGACCCGCACAAGCAGCGGAGCATGTGGTTTAATTCGAAGCAACGCGAAGAACCTTACCAGGTCTTGACATCCTCTGACAATCTGAGAGATCAGACTTTTCCTTCGGGAACAGAGAGACAGGTGGTGCATGGTTGTCGTCAGCTCGTGTCGTGAGATGTTGGGTTAAGTCCCGCAACGAGCGCAACCCCTGTGGTTAGTTGCCATCATTTAGTTGGGCACTCTAAGCAGACTGCCGTGGATAACACGGAGGAAGGTGGGGACGACGTCAAATCATCATGCCCCTTATGACCTGGGCTACACACGTGCTACAATGGTCTGAACAGAGGGCTGCGAAACCGCGAGGTGAAGCTAATCCCTTAAAACAGATCTCAGTTCGGATTGCAGGCTGAAACTCGCCT…
Aeromonas_3681c	18.5576	0	0	6.40125	3.83815	0.108233	0.0359566	0	0.020986	0	18.5576	1.43604	0.255147	0.0504995	0.0226523	0	0	0	0	0.313667	0.123505	0.0349574	0.0234698	0	0	0	0	0	0	0	0	0	0	0	0	0	0	0	0	0	0	0	0	k__Bacteria; p__Proteobacteria; c__Gammaproteobacteria; o__Aeromonadales; f__Aeromonadaceae; g__Aeromonas	3681c62cc7e73b0c91e6e78043990cbc	GGGCCCGCACAAGCGGTGGAGCATGTGGTTTAATTCGATGCAACGCGAAGAACCTTACCTGGCCTTGACATGTCTGGAATCCTGTAGAGATACGGGAGTGCCTTCGGGAATCAGAACACAGGTGCTGCATGGCTGTCGTCAGCTCGTGTCGTGAGATGTTGGGTTAAGTCCCGCAACGAGCGCAACCCCTGTCCTTTGTTGCCAGCACGTAATGGTGGGAACTCAAAGGAGACTGCCGGTGATAAACCGGAGGAAGGTGGGGATGACGTCAAGTCATCATGGCCCTTACGGCCAGGGCTACACACGTGCTACAATGGCGCGTACAGAGGGCAGCGAACTTGCGAGAGTAAGCGAATCCCAAAAAGCGCGTCGTAGTCCGGATCGGAGTCTGCAACTCGA…
Macellibacteroides_1bb13	15.893	0	0	0	0	0.0618473	0.0311624	0	0.0269821	0	0	0.400371	1.03239	0.236485	0.127823	0.0872791	0.15247	0	0	0.51026	15.893	1.99694	0.824571	0.415913	0.295811	0.0852292	0	0	0	0	0	0	0	0	0	0	0	0	0	0	0	0	0	k__Bacteria; p__Bacteroidetes; c__Bacteroidia; o__Bacteroidales; f__Tannerellaceae; g__Macellibacteroides	1bb134dfe1096acf45bfa62dcc0b0057	GGGCCCGCACAAGCGGAGGAACATGTGGTTTAATTCGATGATACGCGAGGAACCTTACCCGGGTTTGAACGCAGAGAGACAGGGGTGGAAACATCCTTTTCAGCAATGACTGTCTGCGAGGTGCTGCATGGTTGTCGTCAGCTCGTGCCGTGAGGTGTCGGCTTAAGTGCCATAACGAGCGCAACCCTTATCTTTAGTTACTAACAGGTCAAGCTGAGGACTCTAGAGAGACTGCCAGCGTAAGCTGTGAGGAAGGTGGGGATGACGTCAAATCAGCACGGCCCTTACATCCGGGGCGACACACGTGTTACAATGGTAAGGACAAAGGGCAGCTACCGGGCGACCGGATGCGAATCTCTAAACCTTATCTCAGTTCGGATCGGAGTCTGCAACTCGACT…
Victivallis_c51fe	15.1794	0.177052	0	0	0	0.00983934	0.213342	0.107778	0.116922	0	0	0	0	15.1794	7.93638	10.6371	8.55483	3.34446	0	0	0	0.0742845	0.167418	0.231449	0.207745	0.295553	0.13051	0	0.0636909	0.00906618	0	0	0.177052	0.0263734	0	0.0959503	0	0.0689282	0.0174494	0	0.0560381	0	0	k__Bacteria; p__Lentisphaerae; c__Lentisphaeria; o__Victivallales; f__Victivallaceae; g__Victivallis	c51fe8a32ad19acf8447e82ace1a133c	GGGCCCGCACAAGCGGTGGAGCATGTGGCTTAATTCGAGGCAACGCGAAGAACCTTACCTGGTCTTGAAATATACCGGATCGCCTGTGAAAGCAGGTTTCCCTTCGGGGCTGGTATACAGGTGCTGCATGGCTGTCGTCAGCTCGTGCCGTGAGGTGTTCGGTTAAGTCCGGCAACGAGCGCAACCCGTATCGTCAGTTGCCAGCAGGTAAAGCTGGGGACTCTGGCGAGACTGCCTGTGTTAAGCAGGAGGAAGGCGCGGATGACGTCAAGTCAGTATGGCCCTTACGACCAGGGCTGCACACGTGCTACAATGGGGGGTACAATGGGATGCAATGTCGCGAGGCGGAGCAAATCCACAAAACCTCTCTTAGTTCAGATTGCAGTCTGCAACTCGACT…
Thiobacillus_10aa7	15.1698	0.0219148	0.189196	0.0527202	0.0295242	0.0182731	0	0	0.016489	4.06201	0.246948	0.132354	0.123886	0.0849869	0.137532	0.232744	0.218404	0.1416	15.1698	0.134744	0.183752	0.111427	0.156465	0.227969	0.0880659	0	0	0	0	0	0	0	0	0	0	0	0	0	0	0	0	0.0219148	0	k__Bacteria; p__Proteobacteria; c__Gammaproteobacteria; o__Betaproteobacteriales; f__Hydrogenophilaceae; g__Thiobacillus	10aa7db82b0360f24070c6226cf64297	GGACCCGCACAAGCGGTGGATGATGTGGATTAATTCGATGCAACGCGAAAAACCTTACCTACCCTTGACATGTCCAGAATCCTGCAGAGATGCGGGAGTGCCCGAAAGGGAATTGGAACACAGGTGCTGCATGGCTGTCGTCAGCTCGTGTCGTGAGATGTTGGGTTAAGTCCCGCAACGAGCGCAACCCTTATCATTAGTTGCTACGCAAGGGCACTCTAATGAGACTGCCGGTGACAAACCGGAGGAAGGTGGGGATGACGTCAAGTCCTCATGGCCCTTATGGGTAGGGCTTCACACGTCATACAATGGTCGGTACAGAGGGTTGCCAAGCCGCGAGGTGGAGCCAATCCCAGAAAGCCGATCGTAGTCCGGATTGTTCTCTGCAACTCGAGAGCA…
Pseudomonas_4ef31	11.3581	0	0.106674	0.465978	0.174037	0	0	0	0	11.3581	0.0561246	0	0.0294968	0.0357191	0.0307423	0.101826	0.0741748	0.0404572	0	0	0	0	0	0	0	0	0	0	0	0	0	0	0	0	0	0	0	0	0	0	0	0	0	k__Bacteria; p__Proteobacteria; c__Gammaproteobacteria; o__Pseudomonadales; f__Pseudomonadaceae; g__Pseudomonas	4ef31cc43983e224ea0fa609c22cc771	GGGCCCGCACAAGCGGTGGAGCATGTGGTTTAATTCGAAGCAACGCGAAGAACCTTACCTGGCCTTGACATGCTGAGAACTTTCCAGAGATGGATTGGTGCCTTCGGGAACTCAGACACAGGTGCTGCATGGCTGTCGTCAGCTCGTGTCGTGAGATGTTGGGTTAAGTCCCGTAACGAGCGCAACCCTTGTCCTTAGTTACCAGCACGTTATGGTGGGCACTCTAAGGAGACTGCCGGTGACAAACCGGAGGAAGGTGGGGATGACGTCAAGTCATCATGGCCCTTACGGCCAGGGCTACACACGTGCTACAATGGTCGGTACAGAGGGTTGCCAAGCCGCGAGGCGGAGCTAATCTCACAAAACCGATCGTAGTCCGGATCGCAGTCTGCAACTCGA…
Sulfurospirillum_74526	0	10.9607	0	0	0	0	0	0	0	0	0	0	0	0	0	0	0	0	0	0	0	0	0	0	0	0	1.00413	0.463285	1.12255	2.34361	10.9607	0.292291	0.782755	1.32658	9.62793	1.08932	0.306694	0.561272	0.319075	0.236624	0.846175	0.33694	1.44262	k__Bacteria; p__Epsilonbacteraeota; c__Campylobacteria; o__Campylobacterales; f__Sulfurospirillaceae; g__Sulfurospirillum	7452650fc5c975ef8d66d8b1520f5379	GGACCCGCACAAGCGGTGGAGCATGTGGTTTAATTCGAAGATACACGAAGAACCTTACCTGGGCTTGATATCCTAAGAATCCTGTAGAGATATGGGAGTGCTAGTTTACTAGAACTTAGAGACAGGTGCTGCACGGCTGTCGTCAGCTCGTGTCGTGAGATGTTGGGTTAAGTCCCGCAACGAGCGCAACCCTCGTGATTAGTTGCTAACAGTTCGGCTGAGCACTCTAATCAGACTGCCTTCGTAAGGAGGAGGAAGGTGAGGACGACGTCAAGTCATCATGGCCCTTATGCCCAGGGCTACACACGTGCTACAATGGCTAGGACAAAGAGACGCGATACCGCGAGGTGGAGCAAATCTTAAAACCTAGTCTCAGTTCGGATTGAAGTCTGCAACTCG…
Clostridium sensu stricto 1_1fdff	9.82223	0	0	0.670057	9.82223	0.0576304	0	0	0	0	0.235723	2.80259	0.190254	0	0	0	0	0	0	5.78074	0.527156	0	0	0	0	0	0	0	0	0	0	0	0	0	0	0	0	0	0	0	0	0	0	k__Bacteria; p__Firmicutes; c__Clostridia; o__Clostridiales; f__Clostridiaceae 1; g__Clostridium sensu stricto 1	1fdff06b8fcf6347aae8e2a494d26557	GGGCCCGCACAAGCAGCGGAGCATGTGGTTTAATTCGAAGCAACGCGAAGAACCTTACCTAGACTTGACATCTCCTGAATTACTCTTAATCGAGGAAGTCCCTTCGGGGACAGGAAGACAGGTGGTGCATGGTTGTCGTCAGCTCGTGTCGTGAGATGTTGGGTTAAGTCCCGCAACGAGCGCAACCCTTATTGTTAGTTGCTACCATTTAGTTGAGCACTCTAGCGAGACTGCCCGGGTTAACCGGGAGGAAGGTGGGGATGACGTCAAATCATCATGCCCCTTATGTCTAGGGCTACACACGTGCTACAATGGCTGGTACAGAGAGATGCAATACCGCGAGGTGGAGCCAAACTTCAAAACCAGTCTCAGTTCGGATTGTAGGCTGAAACTCGCCTA…
Acetobacterium_2d4ed	0	9.76305	0	0	0	0	0	0	0	0	0	0	0	0	0	0	0	0	0	0	0	0	0	0	0	0	0	0	0	7.12375	2.14313	0.255754	0	6.68302	5.71463	0	0	2.55034	9.65949	8.69594	3.64808	9.76305	4.95152	k__Bacteria; p__Firmicutes; c__Clostridia; o__Clostridiales; f__Eubacteriaceae; g__Acetobacterium	2d4ed33e094da92eebed7a7a7e0a1f4a	GGACCCGCACAAGCAGCGGAGCATGTGGTTTAATTCGAAGCAACGCGAAGAACCTTACCAGGTCTTGACATCCTCTGACAATCTGAGAGATCAGACTTTCCCTTCGGGGACAGAGAGACAGGTGGTGCATGGTTGTCGTCAGCTCGTGTCGTGAGATGTTGGGTTAAGTCCCGCAACGAGCGCAACCCCTGTGGTTAGTTGCCATCATTCAGTTGGGCACTCTAAGCAGACTGCCGTGGATAACACGGAGGAAGGTGGGGACGACGTCAAATCATCATGCCCCTTATGACCTGGGCTACACACGTGCTACAATGGTCTGAACAGAGGGCTGCGAAACCGCGAGGTGAAGCTAATCCCTTAAAACAGATCTCAGTTCGGATTGCAGGCTGAAACTCGCCT…
Saccharimonadales_7bd9c	0.0320286	9.31416	0	0	0	0	0	0	0	0	0	0	0	0	0	0	0	0.0320286	0	0	0	0	0	0	0	0	0	0	0	0	0	9.31416	0	0	0	0	0	0	0	0	0	0	0	k__Bacteria; p__Patescibacteria; c__Saccharimonadia; o__Saccharimonadales	7bd9cc93638dea77f865e1b523eb7502	GGACCCGCACAAGCGGTGGAGCGTGTTCTTTAATTCGACGATAAACGAAGAACCTTACCAGGGTTTGACATCCTTGGAATCTCTGTGAAAACAGAGAGTGCTTTATTGAGCCAAGTGACAGGTGATGCATGGCCGTCGTCAGCTCGTGTCGTGAGATGTTTGGTTAAGTCCATCAACGAGCGCAACCCTTGTGAATAGTTGTATTTTTCTATTCAGACTGCCCCGGTAACGGGGAGGAAGGAGGGGATGATGTCAGGTCAGTATTTCCCTTACACCCTGGGCTAGAAACGCGCTACAATGGCTGGTACAATGCGCAGCGAAGTCGCGAGACGGAGCAAATCGCATCAAAACCAGTCCCAGTTCGGATAGTAGGCTGAAACTCGCCTGCTTGAAGTTGGA…
Sulfurospirillum_668e6	0	9.05138	0	0	0	0	0	0	0	0	0	0	0	0	0	0	0	0	0	0	0	0	0	0	0	0	8.81342	0	8.50273	0	0.0381243	0.819458	9.05138	0.66461	0.344371	2.21815	0	0.652356	0	0	0.83777	0	0	k__Bacteria; p__Epsilonbacteraeota; c__Campylobacteria; o__Campylobacterales; f__Sulfurospirillaceae; g__Sulfurospirillum	668e6638dd8564e0ecf4422a4cc81902	GGACCCGCACAAGCGGTGGAGCATGTGGTTTAATTCGAAGATACACGAAGAACCTTACCTGGCCTTGATATCCTAAGAATCCTGTAGAGATACGGGAGTGCTAGTTTACTAGAACTTAGAGACAGGTGCTGCACGGCTGTCGTCAGCTCGTGTCGTGAGATGTTGGGTTAAGTCCCGCAACGAGCGCAACCCTCGTGATTAGTTGCTAACAGTTCGGCTGAGCACTCTAATCAGACTGCCTTCGTAAGGAGGAGGAAGGTGAGGACGACGTCAAGTCATCATGGCCCTTATGGCCAGGGCTACACACGTGCTACAATGGCTAGGACAAAGAGACGCGATACTGCGAAGTGGAGCAAATCTTAAAACCTAGTCTCAGTTCGGATTGGAGTCTGCAACTCG…
Acetobacterium_56528	0	8.83438	0	0	0	0	0	0	0	0	0	0	0	0	0	0	0	0	0	0	0	0	0	0	0	0	0	0	0	7.534	1.87081	0.169633	0	6.68038	5.50753	0	0	1.69613	8.83438	8.36948	2.74867	8.34132	4.30905	k__Bacteria; p__Firmicutes; c__Clostridia; o__Clostridiales; f__Eubacteriaceae; g__Acetobacterium	5652836de78bebe205c63a329349900a	GGACCCGCACAAGCAGCGGAGCATGTGGTTTAATTCGAAGCAACGCGAAGAACCTTACCAGGTCTTGACATCCTCTGACAACCCAAGAGATTGGGCTTTCCCTTCGGGGACAGAGAGACAGGTGGTGCATGGTTGTCGTCAGCTCGTGTCGTGAGATGTTGGGTTAAGTCCCGCAACGAGCGCAACCCCTGTGGTTAGTTGCCATCATTTAGTTGGGCACTCTAAGCAGACTGCCGTGGATAACACGGAGGAAGGTGGGGACGACGTCAAATCATCATGCCCCTTATGACCTGGGCTACACACGTGCTACAATGGTCTGAACAGAGGGCTGCGAAACCGCGAGGTGAAGCTAATCCCTTAAAACAGATCTCAGTTCGGATTGCAGGCTGAAACTCGCCT…
Prolixibacteraceae (WCHB1-32)_d32b3	8.79615	0.620855	0	0	0.0963421	0.297991	0.110267	0.0459054	0.0644571	0.0611247	0.199242	7.42836	3.97764	0.692212	0.941687	0.225471	0.513042	0.515829	0	0.51026	4.83779	8.79615	1.97928	1.2982	0.867111	0.448141	0.476761	0.00694927	0.209649	0.0203989	0.0245085	0.0443656	0.43797	0.0843949	0	0.620855	0	0.253557	0	0	0.297002	0	0	k__Bacteria; p__Bacteroidetes; c__Bacteroidia; o__Bacteroidales; f__Prolixibacteraceae; g__WCHB1-32	d32b36746f8a89e155f51b2e1a7071f7	GGGCCCGCACAAGCGGAGGAACATGTGGTTTAATTCGATGATACGCGAGGAACCTTACCTGGGCTTAAATGGGGAACGACAGCTGCCGAAAGGTGGCCTTCTTCGGACGTTCTTCAAGGTGCTGCATGGTTGTCGTCAGCTCGTGCCGTGAGGTGTCGGGTTAAGTCCCATAACGAGCGCAACCCTTATCGTTAGTTGCCAGCGGGTCATGCCGGGGACTCTAGCGAGACTGCCACCGTAAGGTGTGAGGAAGGTGGGGATGACGTCAAATCAGCACGGCCCTTATGTCCAGGGCTACACACGTGTTACAATGGCCGATACAAAGGGCAGCTACCTGGTGACAGGATGCTAATCTCTAAAGTCGGTCTCAGTTCGGATCGAAGTCTGCAACCCGACTTC…
Dechloromonas_f3358	0	7.58293	0	0	0	0	0	0	0	0	0	0	0	0	0	0	0	0	0	0	0	0	0	0	0	0	0	0	0.0159227	0	0.0245085	0	0	0	0.0313064	0	0.756681	0	0.0473626	7.58293	0	0	2.35338	k__Bacteria; p__Proteobacteria; c__Gammaproteobacteria; o__Betaproteobacteriales; f__Rhodocyclaceae; g__Dechloromonas	f33582e9400840d558c270d6710c0b4c	GGACCCGCACAAGCGGTGGATGATGTGGATTAATTCGATGCAACGCGAAAAACCTTACCTACCCTTGACATGTCAGGAAGTCTTGAGAGATTGAGATGTGCCCGAAAGGGAACCTGAACACAGGTGCTGCATGGCTGTCGTCAGCTCGTGTCGTGAGATGTTGGGTTAAGTCCCGCAACGAGCGCAACCCTTGTCGTTAATTGCCATCATTTAGTTGGGCACTTTAGCGAGACTGCCGGTGACAAACCGGAGGAAGGTGGGGATGACGTCAAGTCCTCATGGCCCTTATGGGTAGGGCTTCACACGTCATACAATGGTCGGTACAAAGGGTCGCCAACCCGCGAGGGGGAGCCAATCCCAGAAAGCCGATCGTAGTCCGGATTGCAGGCTGCAACTCGC…
Methanocellaceae_6aa9f	0	7.47508	0	0	0	0	0	0	0	0	0	0	0	0	0	0	0	0	0	0	0	0	0	0	0	0	0	0	0	0.169991	7.47508	0	0	0	0	0	0	0	0	0	0	0	0	k__Archaea; p__Euryarchaeota; c__Methanomicrobia; o__Methanocellales; f__Methanocellaceae	6aa9f4ddf5fc7611a02a851763e0960f	GGGAGCACCACAACGGGTGGAGCCTGCGGTTTAATTGGACTCAACGCCGGGAAGCTTACCGGGATCGACAGTTGTATGAAGGCCAGGCTGAAGACCTTGCCGGACTATCTGAGAGGAGGTGCATGGCCGCCGTCAGTTCGTACCGTGAGGCGTCCTGTTAAGTCAGGCAACGAGCGAGACCCATATCCACTGTTGCTAACACGACCCGTGAGGGTTGGTGAGTACACGGTGGAGACCGCTGGCGCTAAGTCAGAGGAAGGGGTGGTCGACGGTAGGTCAGTATGCCCCGAATATCCCGGGCTACACGCGGGCTACAATGGACAGGACAATGGGTAACTACACCGAAAGGTGGCGTCAATCTCTTAAACCTGTCCTTAGTTCGGATTGAGGGCTGTAACT…
Clostridium sensu stricto 1_8fbb7	5.7308	0	0	1.51528	5.7308	0	0.0479421	0.0439095	0.0239841	0	0.547215	0.301105	0	0	0	0	0.0206041	0	0	0.720108	0.138567	0	0	0	0	0	0	0	0	0	0	0	0	0	0	0	0	0	0	0	0	0	0	k__Bacteria; p__Firmicutes; c__Clostridia; o__Clostridiales; f__Clostridiaceae 1; g__Clostridium sensu stricto 1	8fbb71485d69b53b2d513a64335b6ab3	GGGCCCGCACAAGCAGCGGAGCATGTGGTTTAATTCGAAGCAACGCGAAGAACCTTACCTAGACTTGACATCTCCTGAATTACCTTTAATCGGGGAAGTCCCTTCGGGGACAGGAAGACAGGTGGTGCATGGTTGTCGTCAGCTCGTGTCGTGAGATGTTGGGTTAAGTCCCGCAACGAGCGCAACCCTTATTGTTAGTTGCTACCATTTAGTTGAGCACTCTAGCGAGACTGCCCGGGTTAACCGGGAGGAAGGTGGGGATGACGTCAAATCATCATGCCCCTTATGTCTAGGGCTACACACGTGCTACAATGGTCGGTACAGAGAGATGCTAAACCGTGAGGTGGAGCCAAACTTTAAAACCGATCTCAGTTCGGATTGTAGGCTGAAACTCGCCTA…
Aeromonas_211d4	6.94542	0	0	2.14452	2.69292	0	0	0	0	0	6.94542	1.09854	0.174031	0	0	0	0	0	0	0.234145	0.120493	0	0	0	0	0	0	0	0	0	0	0	0	0	0	0	0	0	0	0	0	0	0	k__Bacteria; p__Proteobacteria; c__Gammaproteobacteria; o__Aeromonadales; f__Aeromonadaceae; g__Aeromonas	211d47f17dd7131501a6652c66d4d125	GGGCCCGCACAAGCGGTGGAGCATGTGGTTTAATTCGATGCAACGCGAAGAACCTTACCTGGCCTTGACATGTCTGGAATCCTGTAGAGATACGGGAGTGCCTTCGGGAATCAGAACACAGGTGCTGCATGGCTGTCGTCAGCTCGTGTCGTGAGATGTTGGGTTAAGTCCCGCAACGAGCGCAACCCCTGTCCTTTGTTGCCAGCACGTAATGGTGGGAACTCAAAGGAGACTGCCGGTGATAAACCGGAGGAAGGTGGGGATGACGTCAAGTCATCATGGCCCTTACGGCCAGGGCTACACACGTGCTACAATGGCGCGTACAGAGGGCAGCGAACTCGCGAGAGTAAGCGAATCCCAAAAAGCGCGTCGTAGTCCGGATCGGAGTCTGCAACTCGA…
Methanobacterium_4d616	0	6.72269	0	0	0	0	0	0	0	0	0	0	0	0	0	0	0	0	0	0	0	0	0	0	0	0	0	0	0	0	0	6.72269	0	0	0	0	0	0	0	0	0	0	0.0235338	k__Archaea; p__Euryarchaeota; c__Methanobacteria; o__Methanobacteriales; f__Methanobacteriaceae; g__Methanobacterium	4d616fc24b9f52201c54ffe5ec6f4c35	GGGAGCACCACAACGCGTGGAGCCTGCGGTTTAATTGGATTCAACGCCGGACATCTCACCAGGGGCGACAGCAGAATGATGGCCAGGTTGACGACCTTGCTTGACAAGCTGAGAGGAGGTGCATGGCCGCCGTCAGCTCGTACCGTGAGGCGTCCTGTTAAGTCAGGCAACGAGCGAGACCCACGCCCTTAGTTACCAGCGGATCCTCCGGGATGCCGGGCACACTAAGGGGACCGCCAGTGATAAACTGGAGGAAGGAGTGGACGACGGTAGGTCCGTATGCCCCGAATCCCCTGGGCTACACGCGGGCTACAATGGCTATGACAATGGGTTCCGACACTGAAAGGTGAAGGTAATCTCCTAAACATAGTCTTAGTTCGGATCGAGGGCTGTAACCTG…
Azoarcus_6b025	0.48511	6.30009	0	0	0	0	0	0	0	0.0944654	0	0	0	0.0135486	0.0145622	0	0.0679936	0.0320286	0.48511	0	0.0421725	0.0371422	0.284767	0.087011	0	0.012372	0.151818	0	6.30009	0.589302	1.21181	0	0.0714419	0	2.24684	0.0282207	0	0.0369258	0	0	0.030821	0.0109574	0	k__Bacteria; p__Proteobacteria; c__Gammaproteobacteria; o__Betaproteobacteriales; f__Rhodocyclaceae; g__Azoarcus	6b025e3c4c6dbddfbea3876cd89f6f9d	GGACCCGCACAAGCGGTGGATGATGTGGATTAATTCGATGCAACGCGAAAAACCTTACCTACCCTTGACATGTCTGGAACTTGTGAGAGATCACTTGGTGCCTTCGGGAGCCAGAACACAGGTGCTGCATGGCTGTCGTCAGCTCGTGTCGTGAGATGTTGGGTTAAGTCCCGCAACGAGCGCAACCCTTGTCATTAGTTGCCATCATTTAGTTGGGCACTCTAATGAGACTGCCGGTGACAAACCGGAGGAAGGTGGGGATGACGTCAAGTCCTCATGGCCCTTATGGGTAGGGCTTCACACGTCATACAATGGTCGGTACAGAGGGTTGCCAAGCCGCGAGGTGGAGCTAATCTCTTAAAGCCGATCGTAGTCCGGATCGTAGTCTGCAACTCGACT…
Lutibacter_6ccf9	6.05134	0	0	0	0	0	0	0	0	6.05134	0.227305	0.0595593	0.04572	0.0246339	0.0355964	0.0836424	0.045329	0.0404572	1.74505	0	0	0	0.0453749	0.055687	0.0135486	0.00962265	0	0	0	0	0	0	0	0	0	0	0	0	0	0	0	0	0	k__Bacteria; p__Bacteroidetes; c__Bacteroidia; o__Flavobacteriales; f__Flavobacteriaceae; g__Lutibacter	6ccf9705bee25e23731f17626697b184	GGGCCCGCACAAGCGGTGGAGCATGTGGTTTAATTCGATGATACGCGAGGAACCTTACCAGGGCTTAAATGTAGGTTGCATTAGACAGAGATGTTTATTTCTTCGGACTACTTACAAGGTGCTGCATGGTTGTCGTCAGCTCGTGCCGTGAGGTGTCAGGTTAAGTCCTATAACGAGCGCAACCCCTGTCGTTAGTTGCCAGCAAGTAAAGTTGGGGACTCTAACGAGACTGCCGGTGCAAACCGCGAGGAAGGTGGGGATGACGTCAAATCATCACGGCCCTTACGTCCTGGGCTACACACGTGCTACAATGGTATGGACAGAGAGCAGCCACTGGGTGACCAGGAGCGAATCTACAAACCATATCACAGTTCGGATCGGAGTCTGCAACTCGACTCC…
Aeromonas_df87a	5.65977	0	0	5.65977	1.21826	0.185542	0	0	0	0.0944654	5.36271	0.66177	0.151908	0.0455727	0	0	0	0	0	0	0	0	0	0.0174022	0	0	0	0	0	0	0	0	0	0	0	0	0	0	0	0	0	0	0	k__Bacteria; p__Proteobacteria; c__Gammaproteobacteria; o__Aeromonadales; f__Aeromonadaceae; g__Aeromonas	df87ad65dd599b4c63b2a86db012455e	GGGCCCGCACAAGCGGTGGAGCATGTGGTTTAATTCGATGCAACGCGAAGAACCTTACCTGGCCTTGACATGTCTGGAATCCTGTAGAGATACGGGAGTGCCTTCGGGAATCAGAACACAGGTGCTGCATGGCTGTCGTCAGCTCGTGTCGTGAGATGTTGGGTTAAGTCCCGCAACGAGCGCAACCCCTGTCCTTTGTTGCCAGCACGTAATGGTGGGAACTCAAGGGAGACTGCCGGTGATAAACCGGAGGAAGGTGGGGATGACGTCAAGTCATCATGGCCCTTACGGCCAGGGCTACACACGTGCTACAATGGCGCGTACAGAGGGCTGCAAGCTAGCGATAGTGAGCGAATCCCAAAAAGCGCGTCGTAGTCCGGATCGGAGTCTGCAACTCGA…
Ruminococcaceae UCG-014_55c1d	3.1631	5.63003	0	0	0	0.59036	0.220534	0.802347	0.409228	0	0	0	0	0.246339	1.7329	0.370936	0.875675	0.222514	0	0	0	0	0.00782326	0.306279	0.121937	3.1631	0.202424	0.0277971	0.262725	0.0838622	0	0	0.335466	0	0	5.63003	0.359486	1.24563	0.172001	0.188423	1.43738	0.235584	0.29182	k__Bacteria; p__Firmicutes; c__Clostridia; o__Clostridiales; f__Ruminococcaceae; g__Ruminococcaceae UCG-014	55c1de121ed6bd391869ebee25b2414c	GGGCCCGCACAAGCAGTGGAGTATGTGGTTTAATTCGACGCAACGCGAAGAACCTTACCAAGACTTGACATATGCATGAAAGGCTAAGAAATTAGTCCCTCCTTCGGGACATGTATACAGGTGATGCACGGTTGTCGTCAGCTCGTGTCGTGAGATGTTGGGTTAAGTCCCGCAACGAGCGCAACCCTCGTGATTAGTTGCTGCCTAGCAGAACTCTAATCAGACTGCCGTAGTTAATACGGAGGAAGGTGAGGATGACGTCAAATCATCATGTCCCTTATGTCTTGGGCTACACACGTACTACAATGACTACTACAAAGAGAAGCGAGACCGCGAGGTGGAGCAAAACTGTAAAAAGTAGTCCTAGTTCGGATTGGAGGCTGAAACTCGCCTCCATGA…
Coriobacteriia (OPB41)_0851f	0.0572699	5.60042	0	0	0	0	0	0	0	0	0	0	0	0	0	0	0	0	0.0572699	0	0	0	0	0	0	0	5.5267	0.176048	2.12834	0.192656	0.144328	0.983872	5.60042	0.880871	0.977724	0.17779	0.0653611	0.108316	0.0573337	0.0569651	0	0	0	k__Bacteria; p__Actinobacteria; c__Coriobacteriia; o__OPB41	0851f64a33ea07f9d06094be407c5f68	GGGCCCGCACAAGCAGCGGAGCATGTGGCTTAATTCGACGCAACGCGAAGAACCTTACCAGGGCTTGACATGCAGGGAAAAGCGGCGGAAACGTCGTGTCCGAAAGGGCCCTGCACAGGTGGTGCATGGCTGTCGTCAGCTCGTGTCGTGAGATGTTGGGTTAAGTCCCGCAACGAGCGCAACCCCTGTCGTATGTTGCCAGCATTAAGTTGGGGACTCATACGAGACTGCCGGCGTCAAGCCGGAGGAAGGTGGGGATGACGTCAAGTCATCATGCCCCTTATGTCCTGGGCTGCACACGTGCTACAATGGCCGGTACAATGGGCTGCGATACCGCGAGGTTGAGCGAATCCCATAAAACCGGTCCCAGTTCGGATCGGAGGCTGCAACCCGCCTCCG…
Macellibacteroides_408a4	5.04564	0.256808	0	0.100338	0.341859	0.224899	0.0958842	0.10179	0.0374751	0	0	0.25809	1.72556	0.301765	0.186072	0.178195	0.10096	0	0	0.764286	5.04564	3.78414	2.99005	1.20249	1.52648	0.547117	0	0	0.0318454	0	0	0	0	0	0	0.256808	0	0.0812368	0	0	0.140095	0	0	k__Bacteria; p__Bacteroidetes; c__Bacteroidia; o__Bacteroidales; f__Tannerellaceae; g__Macellibacteroides	408a4cf1a78c141fb097ef0277e7c45c	GGGCCCGCACAAGCGGAGGAACATGTGGTTTAATTCGATGATACGCGAGGAACCTTACCCGGGTTTGAACGTAGGGAGACAGGGGTGGAAACATCCTTTTCAGCAATGACTGCCTACGAGGTGCTGCATGGTTGTCGTCAGCTCGTGCCGTGAGGTGTCGGCTTAAGTGCCATAACGAGCGCAACCCTTATTTTCAGTTACTAACAGGTGATGCTGAGGACTCTGAAGAGACTGCCAGCGTAAGCTGTGAGGAAGGTGGGGATGACGTCAAATCAGCACGGCCCTTACATCCGGGGCGACACACGTGTTACAATGGTAAGGACAAAGGGCAGCTACCGGGCGACCGGATGCGAATCTCTAAACCTTATCTCAGTTCGGATCGGAGTCTGCAACTCGACT…
Present in both field and microcosm samples				Pink shading is highest chlorinated ethane concentration of the time series
Present only in field samples
Present only in groundwter microcosm samples
